# New insights on malaria parasite adaptation yielded by samples archived for more than 50 years

**DOI:** 10.1101/2025.03.11.642566

**Authors:** Alfred Amambua-Ngwa, Mouhamadou Fadel Diop, Christopher J. Drakeley, Umberto d’Alessandro, Dominic P. Kwiatkowski, David J. Conway

## Abstract

Understanding evolution of human pathogens requires looking beyond effects of recent interventions or known epidemiological changes. To study malaria parasites prior to widespread drug selection, *Plasmodium falciparum* genome sequences were analysed from the oldest set of archived research samples yet identified, placental blood collected in the Gambia between 1966 and 1971. Genomic complexity within infections was high, infections were genetically unrelated, and no drug resistance alleles were detected. Strong signatures of positive selection are clearly seen at multiple loci throughout the genome, most of which encode surface proteins that bind erythrocytes and are targets of acquired antibody responses. Comparison of population samples obtained over a following period of almost 50 years revealed major directional allele frequency changes at several loci apart from drug resistance genes. Exceptional changes over this time are seen at *gdv1* that regulates the rate of parasite sexual conversion required for transmission, and at the unlinked *Pfsa1* and *Pfsa3* loci previously associated with infection of individuals with sickle-cell trait. Other affected loci encode surface and transporter proteins warranting targeted functional analyses. This identification of key long-term adaptions that have not reached equilibrium is important for understanding and potentially managing future evolution of malaria parasites.
