## Supplementary Table 1 for "New insights on malaria parasite adaptation yielded by samples archived for more than 50 years"

### Sheet: Sheet1
Supplementary Table 1. Metadata and P. falciparum sequence coverage for 60 parasite-positive placental blood samples collected between 1966 and 1971 in the greater Banjul area of The Gambia
Local Sample ID	Year	Date	Site	ENA accession	Sample ID	% bases callable	% 5x genome covered	Mean coverage
p13	1966	1966-09-25	Bakau	ERR4695968	SPT53625	85.1	95.9	22.04		Column Key
p14	1966	1966-09-28	Banjul	ERR4695969	SPT53626	89	98.3	58.47		Local Sample ID	Local indentification number for blood sample in The Gambia
p15	1966	1966-09-29	Banjul	ERR4695970	SPT53627	88.8	98.2	22.35		Year	Year of sampling
p16	1966	1966-10-06	Gunjur	ERR4695971	SPT53628	87	96.9	25.86		Date	Date of sampling
p17	1966	1966-10-26	Banjul	ERR4695972	SPT53629	80	92.9	27.25		Site	Name of town or village in which sample was collected
p18	1966	1966-10-26	Latrikunda	ERR4695973	SPT53630	90.3	98.2	141.62		ENA accession	European Nucleotide Archive number
p19	1966	1966-11-07	not specified	ERR4695974	SPT53631	91.4	99.7	199.56		Sample ID	MalariaGEN sequence sample identification number
p28	1967	1967-09-01	Banjul	ERR4695975	SPT53632	90.4	99.2	134.77		% bases callable	Percentage of genome bases determined at high quality (compared to 3D7 reference)
p29	1967	1967-09-08	Serekunda	ERR4695976	SPT53633	89.9	98.9	65.9		% 5x genome coverage	Percentage of genome with at least 5x read depth (compared to 3D7 reference)
p30	1967	1967-09-19	Serekunda	ERR4695977	SPT53634	89	98.3	69.07		mean coverage	mean genome-wide sequence read depth mapping to 3D7 reference genome
p31	1967	1967-09-28	not specified	ERR4695978	SPT53635	90	98.6	126.76
p33	1967	1967-11-25	Gunjur	ERR4695979	SPT53636	79.7	92.1	23.99
p35	1967	1967-12-16	Bakau	ERR4695980	SPT53637	88.5	98.1	53.83
p36	1967	1967-12-29	Brikama	ERR4695981	SPT53638	73.1	86.7	19.28
p37	1968	1968-01-19	Gunjur	ERR4695982	SPT53639	0	8.7	3.05
p38	1968	1968-01-24	Sukuta	ERR4695983	SPT53640	0	7.7	2.68
p39	1968	1968-02-09	Banjul	ERR4696044	SPT53641	87.4	94.8	143.54
p41	1968	1968-04-22	Churchill Town	ERR4695984	SPT53642	87	97.1	55.36
p43	1968	1968-05-25	Brikama	ERR4695985	SPT53643	88.4	98	58.58
p44	1968	1968-07-02	Serekunda	ERR4696045	SPT53644	67.7	81.7	32.49
p46	1968	1968-07-08	Banjul	ERR4696046	SPT53645	6.1	31.8	12.56
p47	1968	1968-07-24	Bakau	ERR4696047	SPT53646	0	3.9	1.97
p48	1968	1968-07-26	Faraba Banta	ERR4696008	SPT53647	84.1	94.6	47.31
p49	1968	1968-07-27	Bakau	ERR4696009	SPT53648	91.6	99.7	75.85
p50	1968	1968-07-28	Sukuta	ERR4696010	SPT53649	87.1	97.1	61.37
p51	1968	1968-07-29	Essau	ERR4696011	SPT53650	91.7	99.7	109.29
p52	1968	1968-08-06	Serekunda	ERR4696012	SPT53651	65.7	81.6	12.77
p53	1968	1968-08-09	Dipakunda	ERR4696013	SPT53652	83.7	94.8	31.12
p54	1968	1968-08-23	Banjul	ERR4696048	SPT53653	15.3	32.5	5.14
p56	1968	1968-11-17	Sukuta	ERR4696014	SPT53654	87.2	97.3	63.16
p57	1968	1968-12-04	Banjul	ERR4696015	SPT53655	89.6	98.8	80.96
p58	1969	1969-01-13	Banjul	ERR4696016	SPT53656	86.8	96.8	65.59
p59	1969	1969-01-16	Banjul	ERR4696017	SPT53657	3.7	20.6	5.54
p60	1969	1969-07-02	Latrikunda	ERR4696018	SPT53658	90.4	99.1	63.58
p61	1969	1969-08-02	Sukuta	ERR4696019	SPT53659	89.7	98.8	96.79
p62	1969	1969-09-22	Sukuta	ERR4696020	SPT53660	90.3	99.2	105.09
p63	1969	1969-10-07	Sukuta	ERR4696021	SPT53661	90.3	98.7	128.67
p64	1969	1969-10-07	Sukuta	ERR4696022	SPT53662	82.8	94.1	31.33
p65	1969	1969-10-18	Sukuta	ERR4696023	SPT53663	87.6	97.3	46.87
p66	1969	1969-10-22	Gunjur	ERR4696024	SPT53664	90	98.9	87.26
p68	1969	1969-11-19	Banjul	ERR4696025	SPT53665	84.8	95.6	43.43
p69	1969	1969-11-20	Banjul	ERR4696026	SPT53666	91.3	99.6	233.73
p70	1969	1969-12-07	Serekunda	ERR4696027	SPT53667	88.2	96.3	119.01
p71	1969	1969-12-18	Serekunda	ERR4696028	SPT53668	89.5	98.5	65.14
p72	1969	1969-12-23	Talinding Kunjang	ERR4696029	SPT53669	90.3	99	73.33
p73	1970	1970-01-13	Baddibu (seen in Banjul)	ERR4696030	SPT53670	90.7	99.3	112.53
p74	1970	1970-01-28	Banjul	ERR4696031	SPT53671	86.8	96.6	48.22
p76	1970	1970-07-08	Banjul	ERR4696032	SPT53672	91	99.3	78.04
p77	1970	1970-08-11	Busumbala	ERR4696033	SPT53673	90.5	98.9	126.93
p78	1970	1970-09-16	Dipakunda	ERR4696034	SPT53674	90.8	98.5	230.11
p80	1970	1970-09-28	Manjaikunda	ERR4696035	SPT53676	84	95.1	37.69
p81	1970	1970-10-01	Brikama	ERR4696036	SPT53677	71.3	84.8	27.26
p82	1970	1970-10-03	Talinding Kunjang	ERR4696037	SPT53678	75.3	88.3	22.68
p83	1970	1970-10-07	Banjul	ERR4696038	SPT53679	89.7	98.5	124.72
p84	1970	1970-11-07	Serekunda	ERR4696039	SPT53680	91	99.2	167.11
p85	1970	1970-11-23	Banjul	ERR4696049	SPT53681	86.6	96.9	51.26
p86	1970	1970-11-25	Banjul	ERR4696040	SPT53682	89.5	98.7	81.51
p87	1970	1970-12-14	Serekunda	ERR4696041	SPT53683	89.7	98.5	54.76
p88	1970	1970-12-23	Brikama	ERR4696042	SPT53684	85.7	96.3	52.07
p89	1971	1971-06-28	Talinding Kunjang	ERR4696043	SPT53685	90.5	99.1	129.28
