## Supplementary Table 5 for "New insights on malaria parasite adaptation yielded by samples archived for more than 50 years"

### Sheet: Sheet1
Supplementary Table 5. Genome-wide P. falciparum within-infection fixation indices (Fws) and Complexity of infection (COI) estimates for 54 archived Gambian infection samples from 1966-1971 with high-quality sequences
Sample ID	Fws	COI
SPT53625	0.999206	1
SPT53626	0.6391	2
SPT53627	0.998597	1
SPT53628	0.680646	2
SPT53629	0.889939	2
SPT53630	0.610363	3
SPT53631	0.630425	3
SPT53632	0.998893	1
SPT53633	0.629874	3
SPT53634	0.781079	2
SPT53635	0.998892	1
SPT53636	0.521624	3
SPT53637	0.768039	2
SPT53638	0.797432	2
SPT53641	0.51653	4
SPT53642	0.517738	3
SPT53643	0.444984	5
SPT53644	0.535054	3
SPT53647	0.823481	2
SPT53648	0.524648	3
SPT53649	0.971948	1
SPT53650	0.481217	5
SPT53651	0.981501	1
SPT53652	0.59987	3
SPT53654	0.810487	2
SPT53655	0.659537	2
SPT53656	0.997121	1
SPT53658	0.792319	2
SPT53659	0.979498	1
SPT53660	0.996872	1
SPT53661	0.71096	2
SPT53662	0.633557	3
SPT53663	0.681371	2
SPT53664	0.592627	3
SPT53665	0.652852	3
SPT53666	0.739933	2
SPT53667	0.928763	2
SPT53668	0.816447	2
SPT53669	0.630279	3
SPT53670	0.915017	2
SPT53671	0.655407	2
SPT53672	0.984249	1
SPT53673	0.589211	3
SPT53674	0.998984	1
SPT53676	0.732955	2
SPT53677	0.985248	2
SPT53678	0.571891	2
SPT53679	0.458459	4
SPT53680	0.957402	1
SPT53681	0.679735	2
SPT53682	0.999477	1
SPT53683	0.994824	1
SPT53684	0.994941	1
SPT53685	0.580503	4
