## Supplementary Table 6 for "New insights on malaria parasite adaptation yielded by samples archived for more than 50 years"

### Sheet: Sheet1
Sample_ID	study	Run_accessions	BarcodeID	Study	LocalCode	Site	YearPop	N_MISS.y	F_MISS.y	center_name	pc_bases_callable	pc_bases_no_coverage	pc_bases_low_coverage	pc_bases_excessive_coverage	pc_bases_poor_mapping_quality	pc_bases_ref_n	bases_of_1X_coverage	bases_of_2X_coverage	bases_of_5X_coverage	pc_genome_covered_at_1x	pc_genome_covered_at_5x	mean_coverage
SPT35202	1162-PF-GM-NGWA	ERR2892861	AA0002001	CDA	BK01	Brikama	2015	14	0.0008626	Pf6.2	0.9028	0.0242	0.0317	0	0.0412	0	22996052	22796967	22471186	0.9856	0.9631	197.28
SPT35204	1162-PF-GM-NGWA	ERR2892539	AA0001999	CDA	BK03	Brikama	2015	24	0.00147874	Pf6.2	0.9008	0.0214	0.0339	0	0.0439	0	23090270	22928713	22585914	0.9896	0.968	213.34
SPT35206	1162-PF-GM-NGWA	ERR2892828	AA0001997	CDA	BK05	Brikama	2015	115	0.00708564	Pf6.2	0.8967	0.036	0.0286	0	0.0387	0	22757521	22535211	22233583	0.9753	0.9529	198.39
SPT35207	1162-PF-GM-NGWA	ERR2892698	AA0001996	CDA	BK06	Brikama	2015	38	0.00234134	Pf6.2	0.899	0.0348	0.0278	0	0.0384	0	22742293	22561311	22291508	0.9747	0.9554	192.08
SPT35208	1162-PF-GM-NGWA	ERR2892819	AA0001995	CDA	BK07	Brikama	2015	23	0.00141713	Pf6.2	0.8902	0.0401	0.0348	0	0.0349	0	22624292	22421635	22082949	0.9696	0.9464	161.43
SPT35209	1162-PF-GM-NGWA	ERR2892727	AA0001994	CDA	BK08	Brikama	2015	48	0.00295749	Pf6.2	0.8951	0.0424	0.0237	0	0.0388	0	22587613	22411226	22154687	0.9681	0.9495	225.95
SPT35210	1162-PF-GM-NGWA	ERR2892811	AA0001993	CDA	BK09	Brikama	2015	20	0.00123229	Pf6.2	0.9009	0.0278	0.0312	0	0.0401	0	22958583	22759770	22409735	0.984	0.9604	191.22
SPT35211	1162-PF-GM-NGWA	ERR2892678	AA0001992	CDA	BK10	Brikama	2015	16	0.000985829	Pf6.2	0.9024	0.0256	0.0306	0	0.0414	0	23005692	22821456	22478113	0.986	0.9634	182.55
SPT35212	1162-PF-GM-NGWA	ERR2892707	AA0001991	CDA	BK11	Brikama	2015	192	0.0118299	Pf6.2	0.8913	0.0476	0.0247	0	0.0364	0	22473724	22301305	22026678	0.9632	0.944	201.42
SPT35213	1162-PF-GM-NGWA	ERR2892699	AA0001990	CDA	BK12	Brikama	2015	55	0.00338879	Pf6.2	0.8956	0.0424	0.0239	0	0.0381	0	22581844	22418427	22160509	0.9678	0.9498	175.63
SPT35214	1162-PF-GM-NGWA	ERR2892536	AA0001989	CDA	BK13	Brikama	2015	17	0.00104744	Pf6.2	0.9031	0.0195	0.0342	0	0.0433	0	23123044	22974776	22625813	0.991	0.9697	198.93
SPT35216	1162-PF-GM-NGWA	ERR2892574	AA0001987	CDA	BK15	Brikama	2015	38	0.00234134	Pf6.2	0.9053	0.0172	0.0331	0	0.0445	0	23159288	23044652	22745470	0.9926	0.9748	207.13
SPT35217	1162-PF-GM-NGWA	ERR2892665	AA0001986	CDA	BK16	Brikama	2015	41	0.00252619	Pf6.2	0.8979	0.0314	0.0302	0	0.0405	0	22870935	22652913	22324329	0.9802	0.9568	210.77
SPT35218	1162-PF-GM-NGWA	ERR2892859	AA0001985	CDA	BK17	Brikama	2015	202	0.0124461	Pf6.2	0.8805	0.0444	0.0415	0	0.0336	0	22501422	22311394	21894631	0.9644	0.9384	170.95
SPT35219	1162-PF-GM-NGWA	ERR2892641	AA0001984	CDA	BK18	Brikama	2015	22	0.00135551	Pf6.2	0.8945	0.0381	0.0318	0	0.0356	0	22709319	22487071	22157087	0.9733	0.9496	214.73
SPT35220	1162-PF-GM-NGWA	ERR2892532	AA0001983	CDA	BK19	Brikama	2015	743	0.0457794	Pf6.2	0.8461	0.0579	0.0637	0	0.0324	0	22244203	21957473	21274708	0.9533	0.9118	162.6
SPT35221	1162-PF-GM-NGWA	ERR2892558	AA0001982	CDA	BK20	Brikama	2015	25	0.00154036	Pf6.2	0.8944	0.0401	0.0269	0	0.0386	0	22625802	22463091	22205069	0.9697	0.9517	216.96
SPT35222	1162-PF-GM-NGWA	ERR2892560	AA0001981	CDA	BK21	Brikama	2015	25	0.00154036	Pf6.2	0.8949	0.0397	0.0263	0	0.0391	0	22651016	22464450	22215728	0.9708	0.9521	219.28
SPT35223	1162-PF-GM-NGWA	ERR2892587	AA0001980	CDA	BK22	Brikama	2015	46	0.00283426	Pf6.2	0.9034	0.0225	0.0265	0	0.0476	0	23065819	22891482	22594925	0.9886	0.9684	341.73
SPT35224	1162-PF-GM-NGWA	ERR2892594	AA0001979	CDA	BK23	Brikama	2015	17	0.00104744	Pf6.2	0.9008	0.0243	0.033	0	0.042	0	23032997	22867058	22519656	0.9871	0.9651	195.44
SPT35227	1162-PF-GM-NGWA	ERR2892601	AA0001976	CDA	BK26	Brikama	2015	68	0.00418977	Pf6.2	0.8984	0.03	0.0313	0	0.0404	0	22894439	22684019	22354279	0.9812	0.9581	216.39
SPT35228	1162-PF-GM-NGWA	ERR2892633	AA0001975	CDA	BK27	Brikama	2015	26	0.00160197	Pf6.2	0.9005	0.0234	0.0343	0	0.0418	0	23050506	22889861	22536716	0.9879	0.9659	215.2
SPT35229	1162-PF-GM-NGWA	ERR2892740	AA0001974	CDA	BK28	Brikama	2015	23	0.00141713	Pf6.2	0.9087	0.016	0.014	0	0.0613	0	23187873	23134478	23034298	0.9938	0.9872	243.47
SPT35230	1162-PF-GM-NGWA	ERR2892548	AA0001973	CDA	BK29	Brikama	2015	45	0.00277264	Pf6.2	0.8929	0.0437	0.0314	0	0.032	0	22562415	22368778	22066422	0.967	0.9457	188.06
SPT35231	1162-PF-GM-NGWA	ERR2892847	AA0001972	CDA	BK30	Brikama	2015	14	0.0008626	Pf6.2	0.8986	0.0278	0.0344	0	0.0391	0	22943401	22740581	22386473	0.9833	0.9594	194.77
SPT35232	1162-PF-GM-NGWA	ERR2892897	AA0001971	CDA	BK31	Brikama	2015	19	0.00117067	Pf6.2	0.9019	0.0293	0.0285	0	0.0404	0	22926283	22738400	22424772	0.9826	0.9611	211.46
SPT35233	1162-PF-GM-NGWA	ERR2892634	AA0001970	CDA	BK32	Brikama	2015	54	0.00332717	Pf6.2	0.9026	0.0207	0.0318	0	0.0449	0	23112247	22990747	22686691	0.9905	0.9723	218.96
SPT35234	1162-PF-GM-NGWA	ERR2892736	AA0001969	CDA	BK33	Brikama	2015	43	0.00264941	Pf6.2	0.9005	0.0302	0.0285	0	0.0407	0	22895846	22684621	22373020	0.9813	0.9589	204.51
SPT35236	1162-PF-GM-NGWA	ERR2892657	AA0001967	CDA	BK35	Brikama	2015	15	0.000924214	Pf6.2	0.8969	0.0264	0.0366	0	0.0401	0	22986076	22789994	22400123	0.9851	0.96	200.23
SPT35237	1162-PF-GM-NGWA	ERR2892609	AA0001966	CDA	BK36	Brikama	2015	9	0.000554529	Pf6.2	0.8947	0.0318	0.0357	0	0.0378	0	22870182	22644036	22263914	0.9802	0.9542	190.89
SPT35238	1162-PF-GM-NGWA	ERR2892604	AA0001965	CDA	BK37	Brikama	2015	25	0.00154036	Pf6.2	0.9002	0.024	0.0354	0	0.0405	0	23018278	22824606	22450980	0.9865	0.9622	217.69
SPT35239	1162-PF-GM-NGWA	ERR2892730	AA0001964	CDA	BK38	Brikama	2015	45	0.00277264	Pf6.2	0.9008	0.0306	0.0295	0	0.0391	0	22891429	22680377	22357056	0.9811	0.9582	212.52
SPT35240	1162-PF-GM-NGWA	ERR2892608	AA0001963	CDA	BK39	Brikama	2015	17	0.00104744	Pf6.2	0.9021	0.0185	0.0367	0	0.0426	0	23132761	22987728	22618622	0.9914	0.9694	207.33
SPT35241	1162-PF-GM-NGWA	ERR2892850	AA0001962	CDA	BK40	Brikama	2015	97	0.00597659	Pf6.2	0.887	0.0465	0.0299	0	0.0366	0	22485693	22313636	22002537	0.9637	0.943	189.36
SPT35243	1162-PF-GM-NGWA	ERR2892884	AA0001960	CDA	BK42	Brikama	2015	34	0.00209489	Pf6.2	0.9078	0.0153	0.0283	0	0.0485	0	23193851	23104735	22868376	0.994	0.9801	226.36
SPT35244	1162-PF-GM-NGWA	ERR2892554	AA0001959	CDA	BK43	Brikama	2015	34	0.00209489	Pf6.2	0.8965	0.0334	0.0302	0	0.0399	0	22826225	22620358	22309136	0.9783	0.9561	206.62
SPT35245	1162-PF-GM-NGWA	ERR2892873	AA0001958	CDA	BK45	Brikama	2015	1662	0.102403	Pf6.2	0.7987	0.0712	0.1004	0	0.0297	0	22009954	21523083	20413040	0.9433	0.8749	137.8
SPT35246	1162-PF-GM-NGWA	ERR2892576	AA0001957	CDA	BK46	Brikama	2015	43	0.00264941	Pf6.2	0.8927	0.0434	0.0289	0	0.035	0	22556676	22384043	22101948	0.9667	0.9472	204.68
SPT35247	1162-PF-GM-NGWA	ERR2892893	AA0001956	CDA	BK47	Brikama	2015	34	0.00209489	Pf6.2	0.9048	0.0197	0.0326	0	0.0429	0	23104021	22963998	22646575	0.9902	0.9706	176.79
SPT35248	1162-PF-GM-NGWA	ERR2892872	AA0001955	CDA	BK48	Brikama	2015	124	0.00764017	Pf6.2	0.8984	0.0327	0.0269	0	0.042	0	22856799	22645244	22359733	0.9796	0.9583	307.67
SPT35249	1162-PF-GM-NGWA	ERR2892648	AA0001954	CDA	BK51	Brikama	2015	30	0.00184843	Pf6.2	0.9061	0.0167	0.0251	0	0.0521	0	23178767	23096866	22899915	0.9934	0.9814	218.57
SPT35250	1162-PF-GM-NGWA	ERR2892891	AA0001953	CDA	BK52	Brikama	2015	23	0.00141713	Pf6.2	0.9049	0.019	0.0319	0	0.0442	0	23132997	23012761	22722192	0.9914	0.9738	185.24
SPT35251	1162-PF-GM-NGWA	ERR2892637	AA0001952	CDA	BK53	Brikama	2015	49	0.0030191	Pf6.2	0.8889	0.0411	0.0363	0	0.0337	0	22628082	22419155	22062165	0.9698	0.9455	208.42
SPT35252	1162-PF-GM-NGWA	ERR2892611	AA0001951	CDA	BK54	Brikama	2015	14	0.0008626	Pf6.2	0.8967	0.029	0.036	0	0.0383	0	22932383	22720955	22332091	0.9828	0.9571	206.6
SPT35253	1162-PF-GM-NGWA	ERR2892613	AA0001950	CDA	BK55	Brikama	2015	40	0.00246457	Pf6.2	0.8924	0.0408	0.0303	0	0.0364	0	22617491	22441840	22148811	0.9693	0.9493	213.55
SPT35254	1162-PF-GM-NGWA	ERR2892898	AA0001949	CDA	BK56	Brikama	2015	41	0.00252619	Pf6.2	0.903	0.0206	0.0362	0	0.0402	0	23090691	22929593	22570647	0.9896	0.9673	196.95
SPT35255	1162-PF-GM-NGWA	ERR2892887	AA0001948	CDA	BK57	Brikama	2015	10	0.000616143	Pf6.2	0.9045	0.0198	0.0303	0	0.0454	0	23126230	23012820	22748640	0.9911	0.975	219.22
SPT35256	1162-PF-GM-NGWA	ERR2892638	AA0001947	CDA	BK58	Brikama	2015	27	0.00166359	Pf6.2	0.8981	0.0193	0.0389	0	0.0436	0	23109992	22954677	22572402	0.9904	0.9674	224.52
SPT35257	1162-PF-GM-NGWA	ERR2892605	AA0001946	CDA	BK59	Brikama	2015	41	0.00252619	Pf6.2	0.9012	0.0266	0.0309	0	0.0414	0	22986445	22792016	22455183	0.9852	0.9624	229.78
SPT35258	1162-PF-GM-NGWA	ERR2892628	AA0001945	CDA	BK60	Brikama	2015	9	0.000554529	Pf6.2	0.9037	0.022	0.0333	0	0.0411	0	23077705	22931307	22588814	0.9891	0.9681	221.3
SPT35260	1162-PF-GM-NGWA	ERR2892890	AA0001943	CDA	BK62	Brikama	2015	20	0.00123229	Pf6.2	0.9045	0.0244	0.028	0	0.0431	0	23038300	22892772	22594702	0.9874	0.9684	198.86
SPT35261	1162-PF-GM-NGWA	ERR2892881	AA0001942	CDA	BK63	Brikama	2015	59	0.00363524	Pf6.2	0.9039	0.0231	0.0287	0	0.0442	0	23049264	22885489	22576845	0.9878	0.9676	205.75
SPT35262	1162-PF-GM-NGWA	ERR2892614	AA0001941	CDA	BK64	Brikama	2015	22	0.00135551	Pf6.2	0.8898	0.0427	0.0339	0	0.0336	0	22588670	22384474	22055091	0.9681	0.9452	178.79
SPT35263	1162-PF-GM-NGWA	ERR2892797	AA0001940	CDA	BK65	Brikama	2015	35	0.0021565	Pf6.2	0.9046	0.0182	0.0332	0	0.044	0	23145748	23019819	22705359	0.992	0.9731	216.68
SPT35264	1162-PF-GM-NGWA	ERR2892867	AA0001939	CDA	BK66	Brikama	2015	15	0.000924214	Pf6.2	0.896	0.0324	0.0349	0	0.0367	0	22860853	22633992	22261363	0.9798	0.9541	167.31
SPT35265	1162-PF-GM-NGWA	ERR2892561	AA0001938	CDA	BK67	Brikama	2015	59	0.00363524	Pf6.2	0.8987	0.0306	0.029	0	0.0416	0	22893581	22689036	22376445	0.9812	0.959	230.99
SPT35266	1162-PF-GM-NGWA	ERR2892646	AA0001937	CDA	BK68	Brikama	2015	36	0.00221811	Pf6.2	0.8994	0.028	0.0323	0	0.0402	0	22954237	22752377	22398105	0.9838	0.9599	212.9
SPT35267	1162-PF-GM-NGWA	ERR2892618	AA0001936	CDA	BK69	Brikama	2015	18	0.00110906	Pf6.2	0.8971	0.0295	0.035	0	0.0383	0	22910432	22694500	22324843	0.9819	0.9568	189.65
SPT35268	1162-PF-GM-NGWA	ERR2892642	AA0001935	CDA	BK70	Brikama	2015	15	0.000924214	Pf6.2	0.8953	0.0302	0.0355	0	0.0389	0	22900023	22674893	22300687	0.9815	0.9558	173.2
SPT35269	1162-PF-GM-NGWA	ERR2892660	AA0001934	CDA	BK71	Brikama	2015	53	0.00326556	Pf6.2	0.8966	0.0352	0.0296	0	0.0386	0	22768987	22560641	22256574	0.9758	0.9539	203.97
SPT35270	1162-PF-GM-NGWA	ERR2892603	AA0001933	CDA	BK72	Brikama	2015	32	0.00197166	Pf6.2	0.8992	0.0233	0.0359	0	0.0415	0	23049729	22887305	22522401	0.9879	0.9653	220.67
SPT35271	1162-PF-GM-NGWA	ERR2892612	AA0001932	CDA	BK73	Brikama	2015	34	0.00209489	Pf6.2	0.899	0.0251	0.0361	0	0.0398	0	23025968	22851785	22469043	0.9868	0.963	219.39
SPT35272	1162-PF-GM-NGWA	ERR2892653	AA0001931	CDA	BK74	Brikama	2015	14	0.0008626	Pf6.2	0.9023	0.0191	0.0342	0	0.0445	0	23132458	23004328	22669972	0.9914	0.9716	216.12
SPT35274	1162-PF-GM-NGWA	ERR2892661	AA0001929	CDA	BK76	Brikama	2015	14	0.0008626	Pf6.2	0.9003	0.0221	0.0362	0	0.0414	0	23070046	22899404	22522000	0.9887	0.9652	197.28
SPT35275	1162-PF-GM-NGWA	ERR2892645	AA0001928	CDA	BK77	Brikama	2015	19	0.00117067	Pf6.2	0.8997	0.024	0.0384	0	0.0379	0	23042362	22888483	22516250	0.9876	0.965	177.84
SPT35276	1162-PF-GM-NGWA	ERR2892607	AA0001927	CDA	BK78	Brikama	2015	33	0.00203327	Pf6.2	0.8999	0.0216	0.0365	0	0.0421	0	23067553	22894744	22527217	0.9886	0.9655	215.72
SPT35278	1162-PF-GM-NGWA	ERR2892649	AA0001925	CDA	BK80	Brikama	2015	25	0.00154036	Pf6.2	0.8959	0.0283	0.0377	0	0.0381	0	22947059	22738233	22337547	0.9835	0.9573	191.26
SPT35279	1162-PF-GM-NGWA	ERR2892562	AA0001924	CDA	BK81	Brikama	2015	16	0.000985829	Pf6.2	0.9015	0.0209	0.0344	0	0.0432	0	23063979	22892523	22533587	0.9885	0.9657	236.56
SPT35280	1162-PF-GM-NGWA	ERR2892524	AA0001923	CDA	BK82	Brikama	2015	34	0.00209489	Pf6.2	0.8952	0.0401	0.025	0	0.0397	0	22638236	22479263	22232289	0.9702	0.9528	217.89
SPT35281	1162-PF-GM-NGWA	ERR2892875	AA0001922	CDA	BK83	Brikama	2015	1842	0.113494	Pf6.2	0.8144	0.0632	0.0864	0	0.0359	0	22125228	21719471	20792660	0.9482	0.8911	138.79
SPT35282	1162-PF-GM-NGWA	ERR2892894	AA0001921	CDA	BK85	Brikama	2015	16	0.000985829	Pf6.2	0.9104	0.0143	0.0302	0	0.0452	0	23197786	23092919	22820585	0.9942	0.978	185.03
SPT35283	1162-PF-GM-NGWA	ERR2892626	AA0001920	CDA	BK86	Brikama	2015	24	0.00147874	Pf6.2	0.897	0.027	0.0358	0	0.0402	0	22979126	22786820	22420350	0.9848	0.9609	210.08
SPT35284	1162-PF-GM-NGWA	ERR2892713	AA0001919	CDA	BK87	Brikama	2015	5	0.000308071	Pf6.2	0.9014	0.0202	0.0397	0	0.0387	0	23086487	22910344	22515284	0.9894	0.965	187.32
SPT35285	1162-PF-GM-NGWA	ERR2892572	AA0001918	CDA	BK88	Brikama	2015	820	0.0505237	Pf6.2	0.8433	0.0614	0.0677	0	0.0275	0	22169828	21851715	21117019	0.9502	0.905	153.33
SPT35286	1162-PF-GM-NGWA	ERR2892753	AA0001917	CDA	BK89	Brikama	2015	35	0.0021565	Pf6.2	0.9	0.0306	0.0321	0	0.0373	0	22898624	22673319	22306661	0.9814	0.956	197.03
SPT35287	1162-PF-GM-NGWA	ERR2892839	AA0001916	CDA	BK90	Brikama	2015	59	0.00363524	Pf6.2	0.8987	0.0298	0.035	0	0.0365	0	22910782	22708683	22329981	0.9819	0.957	198.37
SPT35288	1162-PF-GM-NGWA	ERR2892627	AA0001915	CDA	BK91	Brikama	2015	24	0.00147874	Pf6.2	0.9011	0.0242	0.0338	0	0.0409	0	23043959	22887546	22548213	0.9876	0.9664	191.31
SPT35289	1162-PF-GM-NGWA	ERR2892585	AA0001914	CDA	BK92	Brikama	2015	67	0.00412816	Pf6.2	0.8977	0.0294	0.0354	0	0.0376	0	22916717	22687610	22315307	0.9822	0.9564	195.33
SPT35290	1162-PF-GM-NGWA	ERR2892635	AA0003119	CDA	BK93	Brikama	2015	11	0.000677757	Pf6.2	0.8976	0.0253	0.0378	0	0.0393	0	23023579	22853325	22472323	0.9867	0.9631	206.49
SPT35291	1162-PF-GM-NGWA	ERR2892545	AA0003006	CDA	BK94	Brikama	2015	97	0.00597659	Pf6.2	0.8839	0.0475	0.0344	0	0.0343	0	22464484	22277288	21915492	0.9628	0.9393	194.8
SPT35293	1162-PF-GM-NGWA	ERR2892737	AA0003059	CDA	BK96	Brikama	2015	28	0.0017252	Pf6.2	0.8904	0.0461	0.0318	0	0.0317	0	22488032	22314277	21991214	0.9638	0.9425	189.77
SPT35294	1162-PF-GM-NGWA	ERR2892640	AA0003058	CDA	BK97	Brikama	2015	22	0.00135551	Pf6.2	0.8962	0.0321	0.035	0	0.0367	0	22862100	22638773	22260255	0.9798	0.954	237.46
SPT35295	1162-PF-GM-NGWA	ERR2892885	AA0003110	CDA	BK98	Brikama	2015	28	0.0017252	Pf6.2	0.8993	0.0286	0.037	0	0.035	0	22936829	22740333	22358575	0.983	0.9582	172.05
SPT35296	1162-PF-GM-NGWA	ERR2892610	AA0003105	CDA	BK184	Brikama	2015	43	0.00264941	Pf6.2	0.8988	0.0211	0.0379	0	0.0422	0	23102795	22967178	22608489	0.9901	0.969	193.88
SPT35297	1162-PF-GM-NGWA	ERR2892565	AA0003118	CDA	BK185	Brikama	2015	12	0.000739372	Pf6.2	0.898	0.0335	0.0311	0	0.0374	0	22816691	22593178	22270913	0.9779	0.9545	214.33
SPT35298	1162-PF-GM-NGWA	ERR2892906	AA0003100	CDA	BK186	Brikama	2015	19	0.00117067	Pf6.2	0.9065	0.0206	0.0275	0	0.0455	0	23108176	22997392	22741160	0.9904	0.9746	173.01
SPT35299	1162-PF-GM-NGWA	ERR2892606	AA0003133	CDA	BK187	Brikama	2015	50	0.00308071	Pf6.2	0.8942	0.034	0.035	0	0.0368	0	22815788	22575705	22211340	0.9778	0.9519	192.32
SPT35300	1162-PF-GM-NGWA	ERR2892899	AA0003070	CDA	BK188	Brikama	2015	44	0.00271103	Pf6.2	0.8995	0.0267	0.0369	0	0.037	0	22985253	22809811	22425064	0.9851	0.9611	157.35
SPT35301	1162-PF-GM-NGWA	ERR2892525	AA0003090	CDA	BK189	Brikama	2015	23	0.00141713	Pf6.2	0.8913	0.0415	0.0313	0	0.0359	0	22573574	22414766	22105251	0.9675	0.9474	200.42

### Sheet: Sheet2
Supplementary Table 6. Metadata and P. falciparum sequence coverage for 89 infection samples from uncomplicated malaria cases in 2015 in the greater Banjul area of The Gambia
Local Sample ID	Year	Site	ENA accession	Sample ID	% bases callable	% 5x genome coverage	mean coverage
BK01	2015	Brikama	ERR2892861	SPT35202	90.28	96.31	197.28		Column Key
BK03	2015	Brikama	ERR2892539	SPT35204	90.08	96.8	213.34		Local Sample ID	Local indentification number for blood sample in The Gambia
BK05	2015	Brikama	ERR2892828	SPT35206	89.67	95.29	198.39		Year	Year of sampling
BK06	2015	Brikama	ERR2892698	SPT35207	89.9	95.54	192.08		Site	Name of town or village in which sample was collected
BK07	2015	Brikama	ERR2892819	SPT35208	89.02	94.64	161.43		ENA accession	European Nucleotide Archive number
BK08	2015	Brikama	ERR2892727	SPT35209	89.51	94.95	225.95		Sample ID	MalariaGEN sequence sample identification number
BK09	2015	Brikama	ERR2892811	SPT35210	90.09	96.04	191.22		% bases callable	Percentage of genome bases determined at high quality (compared to 3D7 reference)
BK10	2015	Brikama	ERR2892678	SPT35211	90.24	96.34	182.55		% 5x genome coverage	Percentage of genome with at least 5x read depth (compared to 3D7 reference)
BK11	2015	Brikama	ERR2892707	SPT35212	89.13	94.4	201.42		mean coverage	mean genome-wide sequence read depth mapping to 3D7 reference genome
BK12	2015	Brikama	ERR2892699	SPT35213	89.56	94.98	175.63
BK13	2015	Brikama	ERR2892536	SPT35214	90.31	96.97	198.93
BK15	2015	Brikama	ERR2892574	SPT35216	90.53	97.48	207.13
BK16	2015	Brikama	ERR2892665	SPT35217	89.79	95.68	210.77
BK17	2015	Brikama	ERR2892859	SPT35218	88.05	93.84	170.95
BK18	2015	Brikama	ERR2892641	SPT35219	89.45	94.96	214.73
BK19	2015	Brikama	ERR2892532	SPT35220	84.61	91.18	162.6
BK20	2015	Brikama	ERR2892558	SPT35221	89.44	95.17	216.96
BK21	2015	Brikama	ERR2892560	SPT35222	89.49	95.21	219.28
BK22	2015	Brikama	ERR2892587	SPT35223	90.34	96.84	341.73
BK23	2015	Brikama	ERR2892594	SPT35224	90.08	96.51	195.44
BK26	2015	Brikama	ERR2892601	SPT35227	89.84	95.81	216.39
BK27	2015	Brikama	ERR2892633	SPT35228	90.05	96.59	215.2
BK28	2015	Brikama	ERR2892740	SPT35229	90.87	98.72	243.47
BK29	2015	Brikama	ERR2892548	SPT35230	89.29	94.57	188.06
BK30	2015	Brikama	ERR2892847	SPT35231	89.86	95.94	194.77
BK31	2015	Brikama	ERR2892897	SPT35232	90.19	96.11	211.46
BK32	2015	Brikama	ERR2892634	SPT35233	90.26	97.23	218.96
BK33	2015	Brikama	ERR2892736	SPT35234	90.05	95.89	204.51
BK35	2015	Brikama	ERR2892657	SPT35236	89.69	96	200.23
BK36	2015	Brikama	ERR2892609	SPT35237	89.47	95.42	190.89
BK37	2015	Brikama	ERR2892604	SPT35238	90.02	96.22	217.69
BK38	2015	Brikama	ERR2892730	SPT35239	90.08	95.82	212.52
BK39	2015	Brikama	ERR2892608	SPT35240	90.21	96.94	207.33
BK40	2015	Brikama	ERR2892850	SPT35241	88.7	94.3	189.36
BK42	2015	Brikama	ERR2892884	SPT35243	90.78	98.01	226.36
BK43	2015	Brikama	ERR2892554	SPT35244	89.65	95.61	206.62
BK45	2015	Brikama	ERR2892873	SPT35245	79.87	87.49	137.8
BK46	2015	Brikama	ERR2892576	SPT35246	89.27	94.72	204.68
BK47	2015	Brikama	ERR2892893	SPT35247	90.48	97.06	176.79
BK48	2015	Brikama	ERR2892872	SPT35248	89.84	95.83	307.67
BK51	2015	Brikama	ERR2892648	SPT35249	90.61	98.14	218.57
BK52	2015	Brikama	ERR2892891	SPT35250	90.49	97.38	185.24
BK53	2015	Brikama	ERR2892637	SPT35251	88.89	94.55	208.42
BK54	2015	Brikama	ERR2892611	SPT35252	89.67	95.71	206.6
BK55	2015	Brikama	ERR2892613	SPT35253	89.24	94.93	213.55
BK56	2015	Brikama	ERR2892898	SPT35254	90.3	96.73	196.95
BK57	2015	Brikama	ERR2892887	SPT35255	90.45	97.5	219.22
BK58	2015	Brikama	ERR2892638	SPT35256	89.81	96.74	224.52
BK59	2015	Brikama	ERR2892605	SPT35257	90.12	96.24	229.78
BK60	2015	Brikama	ERR2892628	SPT35258	90.37	96.81	221.3
BK62	2015	Brikama	ERR2892890	SPT35260	90.45	96.84	198.86
BK63	2015	Brikama	ERR2892881	SPT35261	90.39	96.76	205.75
BK64	2015	Brikama	ERR2892614	SPT35262	88.98	94.52	178.79
BK65	2015	Brikama	ERR2892797	SPT35263	90.46	97.31	216.68
BK66	2015	Brikama	ERR2892867	SPT35264	89.6	95.41	167.31
BK67	2015	Brikama	ERR2892561	SPT35265	89.87	95.9	230.99
BK68	2015	Brikama	ERR2892646	SPT35266	89.94	95.99	212.9
BK69	2015	Brikama	ERR2892618	SPT35267	89.71	95.68	189.65
BK70	2015	Brikama	ERR2892642	SPT35268	89.53	95.58	173.2
BK71	2015	Brikama	ERR2892660	SPT35269	89.66	95.39	203.97
BK72	2015	Brikama	ERR2892603	SPT35270	89.92	96.53	220.67
BK73	2015	Brikama	ERR2892612	SPT35271	89.9	96.3	219.39
BK74	2015	Brikama	ERR2892653	SPT35272	90.23	97.16	216.12
BK76	2015	Brikama	ERR2892661	SPT35274	90.03	96.52	197.28
BK77	2015	Brikama	ERR2892645	SPT35275	89.97	96.5	177.84
BK78	2015	Brikama	ERR2892607	SPT35276	89.99	96.55	215.72
BK80	2015	Brikama	ERR2892649	SPT35278	89.59	95.73	191.26
BK81	2015	Brikama	ERR2892562	SPT35279	90.15	96.57	236.56
BK82	2015	Brikama	ERR2892524	SPT35280	89.52	95.28	217.89
BK83	2015	Brikama	ERR2892875	SPT35281	81.44	89.11	138.79
BK85	2015	Brikama	ERR2892894	SPT35282	91.04	97.8	185.03
BK86	2015	Brikama	ERR2892626	SPT35283	89.7	96.09	210.08
BK87	2015	Brikama	ERR2892713	SPT35284	90.14	96.5	187.32
BK88	2015	Brikama	ERR2892572	SPT35285	84.33	90.5	153.33
BK89	2015	Brikama	ERR2892753	SPT35286	90	95.6	197.03
BK90	2015	Brikama	ERR2892839	SPT35287	89.87	95.7	198.37
BK91	2015	Brikama	ERR2892627	SPT35288	90.11	96.64	191.31
BK92	2015	Brikama	ERR2892585	SPT35289	89.77	95.64	195.33
BK93	2015	Brikama	ERR2892635	SPT35290	89.76	96.31	206.49
BK94	2015	Brikama	ERR2892545	SPT35291	88.39	93.93	194.8
BK96	2015	Brikama	ERR2892737	SPT35293	89.04	94.25	189.77
BK97	2015	Brikama	ERR2892640	SPT35294	89.62	95.4	237.46
BK98	2015	Brikama	ERR2892885	SPT35295	89.93	95.82	172.05
BK184	2015	Brikama	ERR2892610	SPT35296	89.88	96.9	193.88
BK185	2015	Brikama	ERR2892565	SPT35297	89.8	95.45	214.33
BK186	2015	Brikama	ERR2892906	SPT35298	90.65	97.46	173.01
BK187	2015	Brikama	ERR2892606	SPT35299	89.42	95.19	192.32
BK188	2015	Brikama	ERR2892899	SPT35300	89.95	96.11	157.35
BK189	2015	Brikama	ERR2892525	SPT35301	89.13	94.74	200.42
