## Supplementary Table 7 for "New insights on malaria parasite adaptation yielded by samples archived for more than 50 years"

### Sheet: Sheet1
Supplementary Table 7. Genome-wide P. falciparum within-infection fixation indices (Fws) and Complexity of infection (COI) estimates for 89 infection samples from uncomplicated malaria cases in 2015 in the greater Banjul area of The Gambia
Sample ID	Fws	COI
SPT35202	0.678237	2
SPT35204	0.992729	1
SPT35206	0.997585	1
SPT35207	0.817475	2
SPT35208	0.984189	1
SPT35209	0.997438	1
SPT35210	0.998321	1
SPT35211	0.998598	1
SPT35212	0.998131	1
SPT35213	0.998438	1
SPT35214	0.858679	2
SPT35216	0.900302	1
SPT35217	0.996749	1
SPT35218	0.70871	2
SPT35219	0.997881	1
SPT35220	0.994687	1
SPT35221	0.994316	1
SPT35222	0.996211	1
SPT35223	0.997327	1
SPT35224	0.998779	1
SPT35227	0.998311	1
SPT35228	0.998635	1
SPT35229	0.998094	1
SPT35230	0.998743	1
SPT35231	0.998391	1
SPT35232	0.998321	1
SPT35233	0.915609	1
SPT35234	0.998311	1
SPT35236	0.997902	1
SPT35237	0.997905	1
SPT35238	0.968581	1
SPT35239	0.998495	1
SPT35240	0.830184	2
SPT35241	0.995353	1
SPT35243	0.86019	2
SPT35244	0.99817	1
SPT35245	0.889483	1
SPT35246	0.998509	1
SPT35247	0.856346	2
SPT35248	0.997891	1
SPT35249	0.998589	1
SPT35250	0.929302	1
SPT35251	0.998321	1
SPT35252	0.998213	1
SPT35253	0.993189	1
SPT35254	0.9414	1
SPT35255	0.998377	1
SPT35256	0.838967	2
SPT35257	0.997289	1
SPT35258	0.99858	1
SPT35260	0.998397	1
SPT35261	0.996936	1
SPT35262	0.998098	1
SPT35263	0.972788	1
SPT35264	0.997757	1
SPT35265	0.997877	1
SPT35266	0.998561	1
SPT35267	0.998552	1
SPT35268	0.998879	1
SPT35269	0.997194	1
SPT35270	0.997208	1
SPT35271	0.998297	1
SPT35272	0.883373	1
SPT35274	0.993545	1
SPT35275	0.998136	1
SPT35276	0.967693	1
SPT35278	0.998466	1
SPT35279	0.58463	2
SPT35280	0.998133	1
SPT35281	0.734824	2
SPT35282	0.521521	2
SPT35283	0.998761	1
SPT35284	0.565777	2
SPT35285	0.99727	1
SPT35286	0.995542	1
SPT35287	0.998241	1
SPT35288	0.998573	1
SPT35289	0.996526	1
SPT35290	0.998435	1
SPT35291	0.998326	1
SPT35293	0.998347	1
SPT35294	0.998498	1
SPT35295	0.998031	1
SPT35296	0.997997	1
SPT35297	0.998663	1
SPT35298	0.998228	1
SPT35299	0.998485	1
SPT35300	0.998614	1
SPT35301	0.951683	1
