## Supplementary Table 9 for "New insights on malaria parasite adaptation yielded by samples archived for more than 50 years"

### Sheet: Sheet1
Supplementary Table 9. Allele frequencies of P. falciparum non-synonymous SNPs with Gst>0.1 between 1966-1971 and 2015 in The Gambia
									Alternative allele frequency				Reference allele frequency
Gene Symbol	Gene ID	Product Description	SNPname (ChR.Pos)	FUNCTIONAL_CLASS	REF	ALT	AMINO_ACID_CHANGE	Gst	1966-71	1984	2001	2015	1966-71	1984	2001	2015
DBl-1	PF3D7_0113800	DBL containing protein, unknown function	Pf3D7_01_v3.535884	MISSENSE	T	C	F2746L	0.11571	0.693878	0.504065	0.53125	0.348315	0.306122	0.495935	0.46875	0.651685
PK,p	PF3D7_0203100	protein kinase, putative	Pf3D7_02_v3.150642	MISSENSE	A	C	Y2114D	0.141038	0	0	0.0294118	0.252809	1	1	0.970588	0.747191
cpmp-1	PF3D7_0214800	conserved Plasmodium membrane protein, unknown function	Pf3D7_02_v3.608790	MISSENSE	A	G	H1194R	0.181985	0.0185185	0.056391	0.393939	0.353933	0.981481	0.943609	0.606061	0.646067
ACS8	PF3D7_0215300	acyl-CoA synthetase	Pf3D7_02_v3.630545	MISSENSE	C	T	G255D	0.211238	0.0943396	0.242424	0.439394	0.522472	0.90566	0.757576	0.560606	0.477528
FIKK3	PF3D7_0301200	serine/threonine protein kinase, FIKK family	Pf3D7_03_v3.79845	MISSENSE	G	A	S137F	0.101701	0.951923	0.900763	0.808824	0.707865	0.0480769	0.0992366	0.191176	0.292135
CTRP	PF3D7_0315200	circumsporozoite- and TRAP-related protein	Pf3D7_03_v3.618447	MISSENSE	A	G	Q659R	0.139305	0.103774	0.189076	0.257576	0.440476	0.896226	0.810924	0.742424	0.559524
Cap380	PF3D7_0320400	oocyst capsule protein Cap380	Pf3D7_03_v3.848519	MISSENSE	T	C	N2996D	0.141478	0.212963	0.328125	0.283333	0.586207	0.787037	0.671875	0.716667	0.413793
cpp-1	PF3D7_0415200	conserved Plasmodium protein, unknown function	Pf3D7_04_v3.679043	MISSENSE	C	A	K32N	0.143404	0.0377358	0.0113636	0.294118	0.337079	0.962264	0.988636	0.705882	0.662921
CRK3	PF3D7_0415300	cdc2-related protein kinase 3	Pf3D7_04_v3.683661	MISSENSE	C	G	Q618E	0.204958	0.0384615	0.0119048	0.257576	0.423529	0.961538	0.988095	0.742424	0.576471
pIC3	PF3D7_0415800	PhIL1-interacting candidate PIC3	Pf3D7_04_v3.693966	MISSENSE	A	G	T21A	0.314979	0	0	0.378788	0.482955	1	1	0.621212	0.517045
cpp-2	PF3D7_0416900	conserved Plasmodium protein, unknown function	Pf3D7_04_v3.736724	MISSENSE	T	C	Q1050R	0.112061	0.792453	0.748092	0.838235	1	0.207547	0.251908	0.161765	0
DHFR-TS	PF3D7_0417200	bifunctional dihydrofolate reductase-thymidylate synthase	Pf3D7_04_v3.748262	MISSENSE	T	C	C59R	0.988744	0	0	0.681818	0.994382	1	1	0.318182	0.00561798
cpp-3	PF3D7_0417400	conserved Plasmodium protein, unknown function	Pf3D7_04_v3.757119	MISSENSE	A	G	I276V	0.679904	0.0833333	0.21875	0.703125	0.909091	0.916667	0.78125	0.296875	0.0909091
cpp-4	PF3D7_0524100	conserved Plasmodium protein, unknown function	Pf3D7_05_v3.1004355	MISSENSE	C	T	S40L	0.116379	0.150943	0.282443	0.151515	0.47191	0.849057	0.717557	0.848485	0.52809
transpotin	PF3D7_0627700	transportin	Pf3D7_06_v3.1110981	MISSENSE	A	G	N929D	0.101897	0	0	0.348485	0.191011	1	1	0.651515	0.808989
ACAS	PF3D7_0627800	acetyl-CoA synthetase	Pf3D7_06_v3.1116101	MISSENSE	T	G	K479N	0.183061	0	0	0.409091	0.314607	1	1	0.590909	0.685393
HECT1	PF3D7_0628100	HECT domain-containing protein 1, putative	Pf3D7_06_v3.1149142	MISSENSE	C	A	R1508I	0.155969	0	0	0.370968	0.275281	1	1	0.629032	0.724719
PK4	PF3D7_0628200	eukaryotic translation initiation factor 2-alpha kinase	Pf3D7_06_v3.1160472	MISSENSE	A	T	K204I	0.185529	0	0	0.37931	0.318182	1	1	0.62069	0.681818
DMAP1	PF3D7_0628600	DNA methyltransferase 1-associated protein 1	Pf3D7_06_v3.1182311	MISSENSE	A	T	L15I	0.241242	0	0	0.53125	0.393258	1	1	0.46875	0.606742
cpp-5	PF3D7_0628700	conserved Plasmodium protein, unknown function	Pf3D7_06_v3.1184506	MISSENSE	A	G	D204G	0.146789	0.186275	0.218045	0.7	0.561798	0.813725	0.781955	0.3	0.438202
RAP	PF3D7_0628900	RAP protein, putative	Pf3D7_06_v3.1192365	MISSENSE	T	C	V965A	0.147873	0.194444	0.305344	0.6875	0.573034	0.805556	0.694656	0.3125	0.426966
PL	PF3D7_0629300	phospholipase, putative	Pf3D7_06_v3.1206498	MISSENSE	G	A	E437K	0.450089	0	0	0.691176	0.623596	1	1	0.308824	0.376404
AAT1	PF3D7_0629500	amino acid transporter AAT1	Pf3D7_06_v3.1215233	MISSENSE	G	A	S258L	0.862924	0	0	0.779412	0.926966	1	1	0.220588	0.0730337
SET1	PF3D7_0629700	SET domain protein, putative	Pf3D7_06_v3.1224777	MISSENSE	T	A	M946K	0.35628	0.198113	0.253788	0.530303	0.797753	0.801887	0.746212	0.469697	0.202247
cullin-2	PF3D7_0629800	cullin-2	Pf3D7_06_v3.1245738	MISSENSE	C	T	R411K	0.150789	0.707547	0.776515	0.532258	0.314607	0.292453	0.223485	0.467742	0.685393
cpmp-2	PF3D7_0703900	conserved Plasmodium membrane protein, unknown function	Pf3D7_07_v3.159875	MISSENSE	T	A	R2174S	0.117244	0.679245	0.652672	0.671875	0.331461	0.320755	0.347328	0.328125	0.668539
BTP2	PF3D7_0704100	basal complex transmembrane protein 2	Pf3D7_07_v3.182446	MISSENSE	G	T	G804V	0.191036	0	0	0.147059	0.325843	1	1	0.852941	0.674157
UT	PF3D7_0704600	HECT-type E3 ubiquitin ligase UT	Pf3D7_07_v3.218066	MISSENSE	T	G	H3608P	0.113761	0	0	0.205882	0.210227	1	1	0.794118	0.789773
PPAT	PF3D7_0704700	phosphopantetheine adenylyltransferase, putative	Pf3D7_07_v3.236511	MISSENSE	G	T	R1037S	0.122907	0	0	0.205882	0.224719	1	1	0.794118	0.775281
GN7MT	PF3D7_0705000	mRNA cap guanine-N7 methyltransferase, putative	Pf3D7_07_v3.249374	MISSENSE	A	T	I260N	0.112303	0	0	0.176471	0.207865	1	1	0.823529	0.792135
cpp-6	PF3D7_0706600	conserved Plasmodium protein, unknown function	Pf3D7_07_v3.320974	MISSENSE	A	T	I243L	0.171296	0	0.0037594	0.0909091	0.297753	1	0.996241	0.909091	0.702247
MSH2-2	PF3D7_0706700	DNA mismatch repair protein MSH2, putative	Pf3D7_07_v3.324047	MISSENSE	G	C	E381Q	0.175192	0	0.0037594	0.147059	0.303371	1	0.996241	0.852941	0.696629
cpp-7	PF3D7_0707200	conserved Plasmodium protein, unknown function	Pf3D7_07_v3.333500	MISSENSE	A	C	I942M	0.123919	0.375	0.424242	0.683333	0.730337	0.625	0.575758	0.316667	0.269663
cpp-8	PF3D7_0708200	conserved Plasmodium protein, unknown function	Pf3D7_07_v3.376423	MISSENSE	G	A	T324I	0.112799	0.396226	0.507576	0.205882	0.101124	0.603774	0.492424	0.794118	0.898876
CRT	PF3D7_0709000	chloroquine resistance transporter	Pf3D7_07_v3.403625	MISSENSE	A	C	K76T	0.734873	0	0	0.651515	0.848315	1	1	0.348485	0.151685
cg1	PF3D7_0709100	Cg1 protein	Pf3D7_07_v3.410036	MISSENSE	A	G	N608D	0.530876	0.138889	0.170455	0.691176	0.869318	0.861111	0.829545	0.308824	0.130682
MED14	PF3D7_0709300	mediator of RNA polymerase II transcription subunit 14, putative	Pf3D7_07_v3.420925	MISSENSE	G	C	H275Q	0.334369	0.194444	0.184615	0.636364	0.775281	0.805556	0.815385	0.363636	0.224719
cg2	PF3D7_0709400	Cg7 protein	Pf3D7_07_v3.426753	MISSENSE	A	T	V161E	0.525199	0	0	0.703125	0.691011	1	1	0.296875	0.308989
POP1	PF3D7_0709600	ribonucleases P/MRP protein subunit POP1, putative	Pf3D7_07_v3.432784	MISSENSE	T	A	K325N	0.187959	0.403846	0.379845	0.818182	0.829545	0.596154	0.620155	0.181818	0.170455
cpp-9	PF3D7_0713900	conserved Plasmodium protein, unknown function	Pf3D7_07_v3.628263	MISSENSE	T	C	I3172V	0.124798	0.657407	0.744361	0.90625	0.94382	0.342593	0.255639	0.09375	0.0561798
CRMP2	PF3D7_0718300	cysteine repeat modular protein 2	Pf3D7_07_v3.818085	MISSENSE	C	G	K654N	0.106364	0.393617	0.236842	0.227273	0.105882	0.606383	0.763158	0.772727	0.894118
TIM50	PF3D7_0726900	mitochondrial import inner membrane translocase subunit TIM50, putative	Pf3D7_07_v3.1147178	MISSENSE	T	C	S511P	0.112303	0	0.0037594	0	0.207865	1	0.996241	1	0.792135
VPS53	PF3D7_0727000	vacuolar protein sorting-associated protein 53, putative	Pf3D7_07_v3.1148859	MISSENSE	G	C	H734D	0.100344	0.557692	0.526718	0.484848	0.241573	0.442308	0.473282	0.515152	0.758427
NFS1	PF3D7_0727200	cysteine desulfurase IscS	Pf3D7_07_v3.1158340	MISSENSE	T	G	N24H	0.101897	0	0.0037594	0	0.191011	1	0.996241	1	0.808989
EBA175	PF3D7_0731500	erythrocyte binding antigen-175	Pf3D7_07_v3.1358874	MISSENSE	G	A	E274K	0.105533	0.52	0.418699	0.566667	0.202247	0.48	0.581301	0.433333	0.797753
PPM5	PF3D7_0810300	protein phosphatase PPM5, putative	Pf3D7_08_v3.526021	MISSENSE	A	G	V325A	0.141038	0	0.0338346	0.0606061	0.252809	1	0.966165	0.939394	0.747191
cpp10	PF3D7_0810700	conserved Plasmodium protein, unknown function	Pf3D7_08_v3.546841	MISSENSE	T	A	K68N	0.253769	0.0648148	0.113636	0.516129	0.52809	0.935185	0.886364	0.483871	0.47191
PPPK-DHPS	PF3D7_0810800	hydroxymethyldihydropterin pyrophosphokinase-dihydropteroate synthase	Pf3D7_08_v3.549685	MISSENSE	G	C	G437A	0.734873	1	0.984962	0.469697	0.151685	0	0.0150376	0.530303	0.848315
cpp11	PF3D7_0820900	conserved Plasmodium protein, unknown function	Pf3D7_08_v3.941295	MISSENSE	T	A	N1066Y	0.148199	0.037037	0.120301	0.166667	0.342697	0.962963	0.879699	0.833333	0.657303
NT2	PF3D7_0824400	nucleoside transporter 2	Pf3D7_08_v3.1062490	MISSENSE	T	A	L524F	0.131004	0.981132	0.898496	0.75	0.719101	0.0188679	0.101504	0.25	0.280899
SIAP2	PF3D7_0830300	sporozoite invasion-associated protein 2	Pf3D7_08_v3.1290496	MISSENSE	T	C	K304R	0.107089	0.343137	0.418033	0.306452	0.676136	0.656863	0.581967	0.693548	0.323864
MSP1	PF3D7_0930300	merozoite surface protein 1	Pf3D7_09_v3.1206357	MISSENSE	G	C	D1516H	0.132512	0.0392157	0.0193798	0.0882353	0.323864	0.960784	0.98062	0.911765	0.676136
GDV1	PF3D7_0935400	gametocyte development protein 1	Pf3D7_09_v3.1378602	MISSENSE	C	A	P217H	0.493255	0.185185	0.416667	0.734375	0.88764	0.814815	0.583333	0.265625	0.11236
CLAG9	PF3D7_0935800	cytoadherence linked asexual protein 9	Pf3D7_09_v3.1418176	MISSENSE	A	G	E886G	0.242197	0.471154	0.632	0.822581	0.926136	0.528846	0.368	0.177419	0.0738636
REX1	PF3D7_0935900	ring-exported protein 1	Pf3D7_09_v3.1420719	MISSENSE	T	G	K636Q	0.115939	0.401961	0.480469	0.529412	0.744318	0.598039	0.519531	0.470588	0.255682
REX2	PF3D7_0936000	ring-exported protein 2	Pf3D7_09_v3.1428013	MISSENSE	A	T	Y4N	0.154163	0.0740741	0.229008	0.4375	0.41573	0.925926	0.770992	0.5625	0.58427
XL1	PF3D7_1001400	exported lipase 1	Pf3D7_10_v3.75041	MISSENSE	G	A	H796Y	0.112303	0	0	0.0147059	0.207865	1	1	0.985294	0.792135
SNRPF	PF3D7_1126900	small nuclear ribonucleoprotein F, putative	Pf3D7_11_v3.1054078	MISSENSE	C	T	G29R	0.10422	0.0754717	0.176692	0.264706	0.342697	0.924528	0.823308	0.735294	0.657303
PP,p	PF3D7_1127000	protein phosphatase, putative	Pf3D7_11_v3.1057437	MISSENSE	T	C	K76E	0.407855	0.132075	0.257692	0.558824	0.770115	0.867925	0.742308	0.441176	0.229885
K1	PF3D7_1227200	potassium channel K1	Pf3D7_12_v3.1103166	MISSENSE	A	T	I1680L	0.110144	0.141509	0.284091	0.28125	0.449438	0.858491	0.715909	0.71875	0.550562
cpp-12	PF3D7_1228900	conserved protein, unknown function	Pf3D7_12_v3.1183319	MISSENSE	A	T	V369E	0.143078	0.398148	0.359848	0.323529	0.0730337	0.601852	0.640152	0.676471	0.926966
esterase	PF3D7_1252600	esterase, putative	Pf3D7_12_v3.2150695	MISSENSE	A	T	I48L	0.116877	0.564815	0.711538	0.705882	0.876404	0.435185	0.288462	0.294118	0.123596
MSP7	PF3D7_1335100	merozoite surface protein 7	Pf3D7_13_v3.1419451	MISSENSE	T	C	K231E	0.171805	0.490196	0.388462	0.220588	0.106742	0.509804	0.611538	0.779412	0.893258
TRAP	PF3D7_1335900	thrombospondin-related anonymous protein	Pf3D7_13_v3.1466124	MISSENSE	C	T	D166N	0.169767	0.0925926	0.175573	0.235294	0.466292	0.907407	0.824427	0.764706	0.533708
SOAP	PF3D7_1404300	secreted ookinete adhesive protein, putative	Pf3D7_14_v3.150143	MISSENSE	T	A	D48E	0.124516	0	0.0112782	0	0.227273	1	0.988722	1	0.772727
cpp-13	PF3D7_1409700	conserved protein, unknown function	Pf3D7_14_v3.377869	MISSENSE	C	T	V772I	0.140252	0.469388	0.568182	0.734375	0.831461	0.530612	0.431818	0.265625	0.168539
DET1	PF3D7_1413700	DET1 domain-containing protein, putative	Pf3D7_14_v3.541766	MISSENSE	C	T	E1033K	0.115489	0.212963	0.105263	0.264706	0	0.787037	0.894737	0.735294	1
MFS6	PF3D7_1440800	major facilitator superfamily domain-containing protein, putative	Pf3D7_14_v3.1666117	MISSENSE	T	C	S219P	0.250138	0.833333	0.659091	0.279412	0.337079	0.166667	0.340909	0.720588	0.662921
MGET	PF3D7_1469900	protein MGET	Pf3D7_14_v3.2868113	MISSENSE	A	T	Q376L	0.121656	0.0462963	0.0984848	0.0735294	0.320225	0.953704	0.901515	0.926471	0.679775
YIP1	PF3D7_1472100	protein transport protein YIP1, putative	Pf3D7_14_v3.2942944	MISSENSE	T	A	N106Y	0.159763	0	0.0112782	0	0.280899	1	0.988722	1	0.719101
NUF1P1	PF3D7_1473900	ribosome assembly 1 protein	Pf3D7_14_v3.3010040	MISSENSE	A	C	M814L	0.199078	0	0.0338346	0	0.337079	1	0.966165	1	0.662921
cpp-14	PF3D7_1474400	conserved Plasmodium protein, unknown function	Pf3D7_14_v3.3048729	MISSENSE	C	A	T1080N	0.163582	0	0.0112782	0	0.286517	1	0.988722	1	0.713483
PK,p-2	PF3D7_1474700	protein kinase, putative	Pf3D7_14_v3.3064342	MISSENSE	A	T	N474K	0.141038	0	0.0150376	0	0.252809	1	0.984962	1	0.747191
cpp-15	PF3D7_1475100	conserved Plasmodium protein, unknown function	Pf3D7_14_v3.3076598	MISSENSE	T	A	C53S	0.163582	0	0.0112782	0	0.286517	1	0.988722	1	0.713483
cpp-16	PF3D7_1475200	conserved protein, unknown function	Pf3D7_14_v3.3084063	MISSENSE	T	G	C772G	0.15972	0	0.0113636	0	0.280899	1	0.988636	1	0.719101
CRMP4	PF3D7_1475400	cysteine repeat modular protein 4	Pf3D7_14_v3.3100691	MISSENSE	G	A	P1364L	0.164123	0	0	0	0.287356	1	1	1	0.712644
cpp-17	PF3D7_1475800	conserved Plasmodium protein, unknown function	Pf3D7_14_v3.3121796	MISSENSE	A	T	N293Y	0.263392	0	0.0772358	0.0294118	0.421348	1	0.922764	0.970588	0.578652
cpp-18	PF3D7_1476000	conserved Plasmodium protein, unknown function	Pf3D7_14_v3.3127684	MISSENSE	C	T	C98Y	0.128834	0.0673077	0.116279	0.0909091	0.367816	0.932692	0.883721	0.909091	0.632184
SURF14.1	PF3D7_1477600	surface-associated interspersed protein 14.1 (SURFIN 14.1)	Pf3D7_14_v3.3193348	MISSENSE	T	A	F22I	0.12051	0.4	0.285714	0.333333	0.0955056	0.6	0.714286	0.666667	0.904494
Pfg14-748	PF3D7_1477700	Plasmodium exported protein (PHISTa), unknown function	Pf3D7_14_v3.3203359	MISSENSE	A	G	D73G	0.130217	0.00925926	0.0112782	0.0147059	0.258427	0.990741	0.988722	0.985294	0.741573
hyp13	PF3D7_1478100	Plasmodium exported protein (hyp13), unknown function	Pf3D7_14_v3.3216462	MISSENSE	T	G	L227F	0.125552	0.037037	0.0381679	0	0.308989	0.962963	0.961832	1	0.691011
ACS1a	PF3D7_1479000	acyl-CoA synthetase	Pf3D7_14_v3.3254713	MISSENSE	A	T	I208L	0.148637	0	0.00769231	0	0.264368	1	0.992308	1	0.735632
